# The cause of on-target point mutations generated by CRISPR-Cas9 treatment in the yeast *Xanthophyllomyces dendrorhous*

**DOI:** 10.1101/2021.08.31.458371

**Authors:** Jixuan Hong, Ziyue Meng, Zixi Zhang, Hang Su, Yuxuan Fan, Ruilin Huang, Ruirui Ding, Ning Zhang, Fuli Li, Shi’an Wang

**Affiliations:** Shandong Provincial Key Laboratory of Synthetic Biology, Key Laboratory of Biofuels, Qingdao Institute of Bioenergy and Bioprocess Technology, Chinese Academy of Sciences, Qingdao 266101, China; Shandong Energy Institute, Qingdao 266101, China; University of Chinese Academy of Sciences, Beijing 100039, China

## Abstract

Recognizing outcomes of DNA repair induced by CRISPR-Cas9 cutting is vital for precise genome editing. Reported DNA repair outcomes after Cas9 cutting include deletions/insertions and low frequency of genomic rearrangements and nucleotide substitutions. Thus far, substitution mutations caused by CRISPR-Cas9 has not attracted much attention. Here, we identified on-target point mutations induced by CRISPR-Cas9 treatment in the yeast *Xanthophyllomyces dendrorhous* by Sanger and Illumina sequencing. Different from previous studies, our findings suggested that the on-target mutations are not random and they cannot render the gRNA effective. Moreover, these point mutations showed strong sequence dependence that is not consistent with the observations in Hela cells, in which CRISPR-mediated substitutions were considered lacking sequence dependence and conversion preferences. Furthermore, this study demonstrated that the NHEJ components *Ku70, Ku80, Mre11*, or *RAD50*, and the overlapping roles of non-essential DNA polymerases were necessary for the emergence of point mutations, increasing the knowledge on CRISPR-Cas9 mediated DNA repair.
