## Supplementary Data S1 for "The cause of on-target point mutations generated by CRISPR-Cas9 treatment in the yeast *Xanthophyllomyces dendrorhous*"

### Sheet: Sheet1
Primer name	Sequence (5’ to 3’)	PCR template	Target vector	Characteristics
Development of a CRISPR-Cas9 system in Xanthophyllomyces dendrohous
NLS-F	cctaagaagaagagaaaggtctaaAAGGCTAGCTAAGTCAAC	pCYP61-CrtR	pC611	Evaluation of the transport of eGFP proteins into nucleus lead by SV40 NLS
NLS-R	AAGCTTCTGTCTCTCCATTC
eGFP-FN	gaatggagagacagaagcttATGGTGAGCAAGGGCGAG	pETM6-eGFP
eGFP-RN	actttgttgacttagctagccttttagacctttctcttcttcttaggCTTGTACAGCTCGTCCATGC
pGR-F	GCGGAATCCCGTAAATTAGAGTTTTAG	pUG6-rDNALONG-gRNAxd	pLGR6	A gRNA plasmid with a SCR1 promoter
pGR-R	ATAGGCCACTAGTGGATC
SCR1-F	cagatccactagtggcctatTGTCGTTAGTGTCATCGG	X. dendrohous gDNA
SCR1-R	tctaatttacgggattccgcGTTCTTACTCTCATGGCC
pSG-F	GCGGAATCCCGTAAATTAG	pLGR6	pLGR6-trans	A plasmid including tRNA sequences of X. dendrohous
pSG-R	GTTCTTACTCTCATGGCC
tRNA-F	aaggccatgagagtaagaacATACCCGGAATAACGCAGCAC	X. dendrohous gDNA
tRNA-R	tctaatttacgggattccgcGGTTGGAGACCCCCGGAA
pSTG-F	gagtaagaacGTGGGGACCTGGCGTAGT	pLGR6-trans	pLGR8	A gRNA plasmid with a SCR1-tRNA fusion promoter
pSTG-R	aggtccccacGTTCTTACTCTCATGGCCTTCGC
Cas-rF2	ATGATGCCTACCTGAATG	pLGR6-trans
Cas-rR2	AGTGTAATCTCGGTCTTG
pGST-F	CGGACAAGTACTGGCTTG	pLGR8	pC2N	Contaning a Cas9 gene and 2 SV40 NLS
pGST-R	aaaAAAAGCACCGACTCGGTGCCACTTTTTCAAG
CAS-F	ggcaccgagtcggtgctttttttACATTCTGAAGCAACCAG	pC616
CAS-R	accaagccagtacttgtccgTACTTGTCCGTTGATCAG
pGST-F	CGGACAAGTACTGGCTTG	pLGR8	pCg2N	Contaning a Cas9 gene, 2 SV40 NLS, and a gRNA controlled by a SCR1-tRNA fusion promoter
pGST-2R	ATAGGCCACTAGTGGATC
CAS-2F	cagatccactagtggcctatACATTCTGAAGCAACCAG	pC616
CAS-R	accaagccagtacttgtccgTACTTGTCCGTTGATCAG
pRCa-F	CTCGGTGGAGACCCTAAG	pC2N-OP	pUG6-XdCas9	Contaning a codon optimized Cas9 gene and 2 SV40 NLS
pRCa-R	GGAGTACTTCTTGTCGACCTTTCTC
Cop-F	aggtcgacaagaagtactccATCGGACTCGACATCGGAAC	synthesized Cas9
Cop-R	ttcttagggtctccaccgagCTGAGAGAGGTCGATTCGG
pRCa-F	CTCGGTGGAGACCCTAAG	pCg2N-OP	pUG6-XdCRISPR	Contaning a codon optimized Cas9 gene, 2 SV40 NLS, and a gRNA controlled by a SCR1-tRNA fusion promoter
pRCa-R	GGAGTACTTCTTGTCGACCTTTCTC
Cop-F	aggtcgacaagaagtactccATCGGACTCGACATCGGAAC	synthesized Cas9
Cop-R	ttcttagggtctccaccgagCTGAGAGAGGTCGATTCGG
Construction of CRISPR-Cas9 plasmids for editing the CrtE gene. The 20 bp target sequences were embedded into the 5' end of the primers.
pCopG-1F	ctcaatatacttccagatcaGTTTTAGAGCTAGAAATAGCAAGTTAAAATAAGGC	pUG6-XdCRISPR	pUG6-XdCRISPR-ET1	CRISPR-Cas9 target site 1 in CrtE
pCopG-1R	TTGCTCACCCAGAAACGC
ET1-F	ttcaccagcgtttctgggtgagcaaAAACAGGAAGGCAAAATGCCG	pUG6-XdCRISPR
ET1-R	aacttgctatttctagctctaaaactgatctggaagtatattgagGGTTGGAGACCCCCGGAA
pCopG-2F	tctgacgtgtcctagcgaagGTTTTAGAGCTAGAAATAGCAAGTTAAAATAAGGC	pUG6-XdCRISPR	pUG6-XdCRISPR-ET2	CRISPR-Cas9 target site 2 in CrtE
pCopG-2R	Identical to pCopg1-R
ET2-F	Identical to ET1-F	pUG6-XdCRISPR
ET2-R	aacttgctatttctagctctaaaaccttcgctaggacacgtcagaGGTTGGAGACCCCCGGAA
pCopG-3F	ccgtaaattagatgggccacGTTTTAGAGCTAGAAATAGCAAGTTAAAATAAGGC	pUG6-XdCRISPR	pUG6-XdCRISPR-ET3	CRISPR-Cas9 target site 3 in CrtE
pCopG-3R	Identical to pCopg1-R
ET3-F	Identical to ET1-F	pUG6-XdCRISPR
ET3-R	aacttgctatttctagctctaaaacgtggcccatctaatttacggGGTTGGAGACCCCCGGAA
pCopG-4F	tcccattagaatggacgatgGTTTTAGAGCTAGAAATAGCAAG	pUG6-XdCRISPR	pUG6-XdCRISPR-ET4	CRISPR-Cas9 target site 4 in CrtE
pCopG-4R	cgaactggatCTCAACAGCGGTAAGATC
ET-4F	cgctgttgagATCCAGTTCGATGTAACCCACTC	pUG6-XdCRISPR
ET-4R	catcgtccattctaatgggaGGTTGGAGACCCCCGGAA
pCopG-5F	cattagaatggacgatgtggGTTTTAGAGCTAGAAATAGCAAG	pUG6-XdCRISPR	pUG6-XdCRISPR-ET5	CRISPR-Cas9 target site 5 in CrtE
pCopG-5R	Identical to pCopG-4R
ET-5F	Identical to ET-4F	pUG6-XdCRISPR
ET-5R	ccacatcgtccattctaatgGGTTGGAGACCCCCGGAA
pCopG-6F	ggacgatgtggaggattcatGTTTTAGAGCTAGAAATAGCAAG	pUG6-XdCRISPR	pUG6-XdCRISPR-ET6	CRISPR-Cas9 target site 6 in CrtE
pCopG-6R	Identical to pCopG-4R
ET-6F	Identical to ET-4F	pUG6-XdCRISPR
ET-6R	atgaatcctccacatcgtccGGTTGGAGACCCCCGGAA
pCopG-7F	gattcatcggtcctcaggcgGTTTTAGAGCTAGAAATAGCAAG	pUG6-XdCRISPR	pUG6-XdCRISPR-ET7	CRISPR-Cas9 target site 7 in CrtE
pCopG-7R	Identical to pCopG-4R
ET-7F	Identical to ET-4F	pUG6-XdCRISPR
ET-7R	cgcctgaggaccgatgaatcGGTTGGAGACCCCCGGAA
pCopG-8F	tcatatagtcatccctgatcGTTTTAGAGCTAGAAATAGCAAG	pUG6-XdCRISPR	pUG6-XdCRISPR-ET8	CRISPR-Cas9 target site 8 in CrtE
pCopG-8R	Identical to pCopG-4R
ET-8F	Identical to ET-4F	pUG6-XdCRISPR
ET-8R	gatcagggatgactatatgaGGTTGGAGACCCCCGGAA
pCopG-9F	tatgaaccttcagtcttctgGTTTTAGAGCTAGAAATAGCAAG	pUG6-XdCRISPR	pUG6-XdCRISPR-ET9	CRISPR-Cas9 target site 9 in CrtE
pCopG-9R	Identical to pCopG-4R
ET-9F	Identical to ET-4F	pUG6-XdCRISPR
ET-9R	cagaagactgaaggttcataGGTTGGAGACCCCCGGAA
Construction of CRISPR-Cas9 plasmids for editing the CrtS gene. The 20 bp target sequences were embedded into the 5' end of the primers.
pCopG-1F	cgagtgctcagaattgctacGTTTTAGAGCTAGAAATAGCAAG	pUG6-XdCRISPR	pUG6-XdCRISPR-ST1	CRISPR-Cas9 target site 1 in CrtS
pCopG-R	cgaactggatCTCAACAGCGGTAAGATC
ST1-F	cgctgttgagATCCAGTTCGATGTAACCCACTC	pUG6-XdCRISPR
ST1-R	gtagcaattctgagcactcgGGTTGGAGACCCCCGGAA
pCopG-2F	atctcaaaagctgtccgatgGTTTTAGAGCTAGAAATAGCAAG	pUG6-XdCRISPR	pUG6-XdCRISPR-ST2	CRISPR-Cas9 target site 2 in CrtS
pCopG-R	Identical to pCopG-R
ST2-F	Identical to ST1-F	pUG6-XdCRISPR
ST2-R	catcggacagcttttgagatGGTTGGAGACCCCCGGAA
pCopG-3F	aagctcataagcgacatcgaGTTTTAGAGCTAGAAATAGCAAG	pUG6-XdCRISPR	pUG6-XdCRISPR-ST3	CRISPR-Cas9 target site 3 in CrtS
pCopG-R	Identical to pCopG-R
ST3-F	Identical to ST1-F	pUG6-XdCRISPR
ST3-R	tcgatgtcgcttatgagcttGGTTGGAGACCCCCGGAA
pCopG-4F	tcgagctactctggacgtcaGTTTTAGAGCTAGAAATAGCAAG	pUG6-XdCRISPR	pUG6-XdCRISPR-ST4	CRISPR-Cas9 target site 4 in CrtS
pCopG-R	Identical to pCopG-R
ST4-F	Identical to ST1-F	pUG6-XdCRISPR
ST4-R	tgacgtccagagtagctcgaGGTTGGAGACCCCCGGAA
pCopG-5F	ttctcgaagtttatcctgaaGTTTTAGAGCTAGAAATAGCAAG	pUG6-XdCRISPR	pUG6-XdCRISPR-ST5	CRISPR-Cas9 target site 5 in CrtS
pCopG-R	Identical to pCopG-R
ST5-F	Identical to ST1-F	pUG6-XdCRISPR
ST5-R	ttcaggataaacttcgagaaGGTTGGAGACCCCCGGAA
pCopG-6F	gaaccaaccgcttcgagataGTTTTAGAGCTAGAAATAGCAAG	pUG6-XdCRISPR	pUG6-XdCRISPR-ST6	CRISPR-Cas9 target site 6 in CrtS
pCopG-R	Identical to pCopG-R
ST6-F	Identical to ST1-F	pUG6-XdCRISPR
ST6-R	tatctcgaagcggttggttcGGTTGGAGACCCCCGGAA
pCopG-7F	acgtcctcaagccacctctcGTTTTAGAGCTAGAAATAGCAAG	pUG6-XdCRISPR	pUG6-XdCRISPR-ST7	CRISPR-Cas9 target site 7 in CrtS
pCopG-R	Identical to pCopG-R
ST7-F	Identical to ST1-F	pUG6-XdCRISPR
ST7-R	gagaggtggcttgaggacgtGGTTGGAGACCCCCGGAA
pCopG-8F	aacagtattgaagcaccctaGTTTTAGAGCTAGAAATAGCAAG	pUG6-XdCRISPR	pUG6-XdCRISPR-ST8	CRISPR-Cas9 target site 8 in CrtS
pCopG-R	Identical to pCopG-R
ST8-F	Identical to ST1-F	pUG6-XdCRISPR
ST8-R	tagggtgcttcaatactgttGGTTGGAGACCCCCGGAA
pCopG-9F	aaacttacaagcaagctctGTTTTAGAGCTAGAAATAGCAAG	pUG6-XdCRISPR	pUG6-XdCRISPR-ST9	CRISPR-Cas9 target site 9 in CrtS
pCopG-R	Identical to pCopG-R
ST9-F	Identical to ST1-F	pUG6-XdCRISPR
ST9-R	agagcttgcttgtaagtttGGTTGGAGACCCCCGGAA
pCopG-10F	gaaacttacaagcaagctcGTTTTAGAGCTAGAAATAGCAAG	pUG6-XdCRISPR	pUG6-XdCRISPR-ST10	CRISPR-Cas9 target site 10 in CrtS
pCopG-R	Identical to pCopG-R
ST10-F	Identical to ST1-F	pUG6-XdCRISPR
ST10-R	gagcttgcttgtaagtttcGGTTGGAGACCCCCGGAA
Saturated mutation analysis at Val88 and Ala89 in the CrtE site 3
pRL-F	TCCGGAACGGTTCTCTCC	pUG6-rDNALONG-CAS9	pUG6-rDNALONG-CrtE	A control plasmid for mutation analysis of the CrtE target site 3
pRL-R	TGTGGGGTTCAGATGATGTG
Exd-F	cacatcatctgaaccccacaATGGATTACGCGAACATCC	X. dendrohous gDNA
Exd-R	ttggagagaaccgttccggaTCACAGAGGGATATCGGC
Amplificaiton of the DNA fragments used for construction of the three plasmids employs the identical primers pRL-F/pRL-R and Exd-F/Exd-R.		X. dendrohous strain 3A4 gDNA	pUG6-rDNALONG-CrtE3m1	Saturated mutation analysis at the substitution sites Val88 and Ala89 in the CrtE gene; Mutant 1
		X. dendrohous strain 3B5 gDNA	pUG6-rDNALONG-CrtE3m2	Saturated mutation analysis at the substitution sites Val88 and Ala89 in the CrtE gene; Mutant 2, containing two nucleotide mutations
		X. dendrohous strain 3C3 gDNA	pUG6-rDNALONG-CrtE3m3	Saturated mutation analysis at the substitution sites Val88 and Ala89 in the CrtE gene; Mutant 3
pE3m-F	cgctgttgagATCCAGTTCGATGTAACCCACTCGTG	pUG6-rDNALONG-CrtE	pUG6-rDNALONG-CrtE3m4	Saturated mutation analysis at the substitution sites Val88 and Ala89 in the CrtE gene; Mutant 4
pE3m-R	gatgggccagAGGCGACCCACGCCTGAG
Em4-F	tgggtcgcctCTGGCCCATCTAATTTACGGG	pUG6-rDNALONG-CrtE
Em4-R	cgaactggatCTCAACAGCGGTAAGATCCTTG
Em5-F	tgggtcgcctATGGCCCATCTAATTTACGGG	pUG6-rDNALONG-CrtE	pUG6-rDNALONG-CrtE3m5	Saturated mutation analysis at the substitution sites Val88 and Ala89 in the CrtE gene; Mutant 5
Em6-F	tgggtcgcctTTGGCCCATCTAATTTACGGG	pUG6-rDNALONG-CrtE	pUG6-rDNALONG-CrtE3m6	Saturated mutation analysis at the substitution sites Val88 and Ala89 in the CrtE gene; Mutant 6
Em7-F	tgggtcgcctGTGCCCCATCTAATTTACGGG	pUG6-rDNALONG-CrtE	pUG6-rDNALONG-CrtE3m7	Saturated mutation analysis at the substitution sites Val88 and Ala89 in the CrtE gene; Mutant 7
Em8-F	tgggtcgcctGTGACCCATCTAATTTACGGG	pUG6-rDNALONG-CrtE	pUG6-rDNALONG-CrtE3m8	Saturated mutation analysis at the substitution sites Val88 and Ala89 in the CrtE gene; Mutant 8
Em9-F	tgggtcgcctGTGTCCCATCTAATTTACGGG	pUG6-rDNALONG-CrtE	pUG6-rDNALONG-CrtE3m9	Saturated mutation analysis at the substitution sites Val88 and Ala89 in the CrtE gene; Mutant 9
Em10-F	tgggtcgcctGCGGCCCATCTAATTTACGGG	pUG6-rDNALONG-CrtE	pUG6-rDNALONG-CrtE3m10	Saturated mutation analysis at the substitution sites Val88 and Ala89 in the CrtE gene; Mutant 10
Em11-F	tgggtcgcctGGGGCCCATCTAATTTACGGG	pUG6-rDNALONG-CrtE	pUG6-rDNALONG-CrtE3m11	Saturated mutation analysis at the substitution sites Val88 and Ala89 in the CrtE gene; Mutant 11
Em12-F	tgggtcgcctGTGGTCCATCTAATTTACGGG	pUG6-rDNALONG-CrtE	pUG6-rDNALONG-CrtE3m12	Saturated mutation analysis at the substitution sites Val88 and Ala89 in the CrtE gene; Mutant 12
Em13-F	tgggtcgcctGTGGGCCATCTAATTTACGGG	pUG6-rDNALONG-CrtE	pUG6-rDNALONG-CrtE3m13	Saturated mutation analysis at the substitution sites Val88 and Ala89 in the CrtE gene; Mutant 13
Em5-F to Em13-F combined with the primer Em4-R for PCR amplificaiton; The red letters denote the mutation nucleotides.
Construction of plasmids for generating mutantions at Val88 and Ala89 in the CrtE site 3 that lead to white X. dendrohous mutants
pCM_f	ggacaagtacacgcctgaggaccgatgaatc	pUG6D2	pUG6-CrtEm1	Plasmids for generating mutations at the substitution sites Val88 and Ala89 in the CrtE gene; leading to loss of carotenoid synthesis (white colonies).
pCM_r	ttcagaatgtattaagggttctcgagagctcg
cm1_f	aacccttaatacattctgaagcaaccag	pUG6-rDNALONG-CrtE3m1
cm1_r	cctcaggcgtgtacttgtccgttgatcag
Using the primers pCM_f/pCM_r and cm1_f/cm1_r to amplify the fragments for construction of plasmids pUG6-CrtEmx (x=1, 2, 3, 4, 5, 6, 12) by Gibson assembly. The nucleotide mutations were embedded into the 5' end of the primers.		pUG6-rDNALONG-CrtE3m2	pUG6-CrtEm2
		pUG6-rDNALONG-CrtE3m3	pUG6-CrtEm3
		pUG6-rDNALONG-CrtE3m4	pUG6-CrtEm4
		pUG6-rDNALONG-CrtE3m5	pUG6-CrtEm5
		pUG6-rDNALONG-CrtE3m6	pUG6-CrtEm6
		pUG6-rDNALONG-CrtE3m12	pUG6-CrtEm12
CRISPR-Cas9 and gRNA plasmids used to transform the white mutants that contain substitutions at Val88 and Ala89 in the CrtE site 3. The 20 bp target sequences were embedded into the 5' end of the primers.
pCopG-3m1F	ccgtaaattagatgggcctcGTTTTAGAGCTAGAAATAGCAAG	pUG6-XdCRISPR	pUG6-XdCRISPR-ET3m1	CRISPR-Cas9 and gRNA plasmids used to edit the white yeast mutants that contain substitutions at sites Val88 and Ala89 in the Crt E gene.
pCopG-3m1R	cgaactggatCTCAACAGCGGTAAGATC
ET-3m1F	cgctgttgagATCCAGTTCGATGTAACCCACTC	pUG6-XdCRISPR
ET-3m1R	gaggcccatctaatttacggGGTTGGAGACCCCCGGAA
pCopG-3m2F	ccgtaaattagatggtcctcGTTTTAGAGCTAGAAATAGCAAG	pUG6-XdCRISPR	pUG6-XdCRISPR-ET3m2
pCopG-3m2R	Identical to pCopG-3m1R
ET-3m2F	Identical to ET-3m1F	pUG6-XdCRISPR
ET-3m2R	gaggaccatctaatttacggGGTTGGAGACCCCCGGAA
pCopG-3m3F	ccgtaaattagatggtccacGTTTTAGAGCTAGAAATAGCAAG	pUG6-XdCRISPR	pUG6-XdCRISPR-ET3m3
pCopG-3m3R	Identical to pCopG-3m1R
ET-3m3F	Identical to ET-3m1F	pUG6-XdCRISPR
ET-3m3R	gtggaccatctaatttacggGGTTGGAGACCCCCGGAA
pCopG-3m4F	ccgtaaattagatgggccagGTTTTAGAGCTAGAAATAGCAAG	pUG6-XdCRISPR	pUG6-XdCRISPR-ET3m4
pCopG-3m4R	Identical to pCopG-3m1R
ET-3m4F	Identical to ET-3m1F	pUG6-XdCRISPR
ET-3m4R	ctggcccatctaatttacggGGTTGGAGACCCCCGGAA
pCopG-3m5F	ccgtaaattagatgggccatGTTTTAGAGCTAGAAATAGCAAG	pUG6-XdCRISPR	pUG6-XdCRISPR-ET3m5
pCopG-3m5R	Identical to pCopG-3m1R
ET-3m5F	Identical to ET-3m1F	pUG6-XdCRISPR
ET-3m5R	atggcccatctaatttacggGGTTGGAGACCCCCGGAA
pCopG-3m6F	ccgtaaattagatgggccaaGTTTTAGAGCTAGAAATAGCAAG	pUG6-XdCRISPR	pUG6-XdCRISPR-ET3m6
pCopG-3m6R	Identical to pCopG-3m1R
ET-3m6F	Identical to ET-3m1F	pUG6-XdCRISPR
ET-3m6R	ttggcccatctaatttacggGGTTGGAGACCCCCGGAA
pCopG-3m12F	ccgtaaattagatggaccacGTTTTAGAGCTAGAAATAGCAAG	pUG6-XdCRISPR	pUG6-XdCRISPR-ET3m12
pCopG-3m12R	Identical to pCopG-3m1R
ET-3m12F	Identical to ET-3m1F	pUG6-XdCRISPR
ET-3m12R	gtggtccatctaatttacggGGTTGGAGACCCCCGGAA
Primers for characterizing the repair patterns of white clones
CrtE-PF	ATGGATTACGCGAACATCCT	White clones edited by CRISPR-Cas9 in the gene CrtE	\	To evaluate the repair patterns of white clones
CrtE-PR	TCACAGAGGGATATCGGCT
CrtE-mS	CCGATTCGACTTGCTTGGTC
CrtE-mR	TACCTCAGAAGACTGAAGGTTC
1K-UF	GAAGTTTCGCTCGTTGATCC
1K-DR	GAGCAGTACACCTTAGTGG
3K-UF	AGATCCCTCATCTTCCCATCT
3K-UR	AAGTGAGCAGGATAAGGATGG
3K-DF	TTCCAGGCGGTTTGTGAT
3K-DR	AAAAGCTCGCACTGGTCCT
Ed-UF	GTCTTCGCTTATGACATCAGACG
Ed-UR	AGCACGATATCATCCTGAGGA
Ed-DF	CACCTTGTCAGGTGCACTC
Ed-DR	CGTATGACATGCTTGGCAC
Primers for characterizing the repair patterns of yellow clones
cS-SF	CTTGGTCTTGCTCACAGGTG	Yellow clones edited by CRISPR-Cas9 in the gene CrtS	\	To evaluate the repair patterns of the yellow clones
cS-SR	TGTGCTCGTACTCTGGATG
cS-SR1	CCTGTACGAGCTCTGTGCT
cS-SF3	TGTCACAGTTCATCCCACTTG
cS-ESF	AGCACAGAGCTCGTACAGGT
cS-ESR	CAAGTGGGATGAACTGTGAC
Primers used for genome deep sequencing around CrtE target site 3
E3d-SF1	GTGTAAACGTCCCTTCTGT			Genome deep sequencing around CrtE target site 3
E3d-SR1	GATCTCTTGATAAGCCAGA
E3d-SR2	GATGGGATGGAATGAGCAA
Construction of plasmids for disrupting DNA polymerase genes and DNA repair complex genes
FR1A-F	ttctgctgttTAGGTGATATCAGATCCACTAG	pUG6-CrtEinter-Zeocin	pUG6-Zeocin-Rev3	Rev3, a low-fidelity DNA polymerase.
FR1A-R	tctgactgagATTAAGGGTTGTCGACCTG
Ze-UF	aacccttaatCTCAGTCAGATGCAGCGAC	X. dendrohous gDNA
Ze-UR	tggttagttcGACTGTGATTGCTAGAATGGTC
FR1B-F	aatcacagtcGAACTAACCAGCGTGCTG	pUG6-CrtEinter-Zeocin
FR1B-R	gagaaatcgcATTAAGGGTTCTCGAGAGC
Ze-DF	aacccttaatGCGATTTCTCTCATTCACTC	X. dendrohous gDNA
Ze-DR	atatcacctaAACAGCAGAAGCAGCAGTAG
FR2A-F	cgatggcgacTAGGTGATATCAGATCCACTAG	pUG6-CrtEinter-Zeocin	pUG6-Zeocin-Rev1	Rev1 forms a complex with the subunits of DNA polymerase zeta, Rev3p and Rev7p
FR2A-R	tccgttgagtATTAAGGGTTGTCGACCTG
Rev1-UF	aacccttaatACTCAACGGAGTATTCGATC	X. dendrohous gDNA
Rev1-UR	tggttagttcTGACTACAAGCGCACTCTTG
FR2B-F	cttgtagtcaGAACTAACCAGCGTGCTG	pUG6-CrtEinter-Zeocin
FR2B-R	aaggcttcgaATTAAGGGTTCTCGAGAGC
Rev1-DF	aacccttaatTCGAAGCCTTTGAAGGAAG	X. dendrohous gDNA
Rev1-DR	atatcacctaGTCGCCATCGATCTCGTAG
FR3A-F	agacgtgtagTAGGTGATATCAGATCCACTAG	pUG6-CrtEinter-Zeocin	pUG6-Zeocin-Pol4	Pol4, a low-fidelity DNA polymerase
FR3A-R	cagatggagaATTAAGGGTTGTCGACCTG
Pol4-UF	aacccttaatTCTCCATCTGATATCCGGCAAC	X. dendrohous gDNA
Pol4-UR	tggttagttcGAATCACCTGGGCCTCGC
FR3B-F	caggtgattcGAACTAACCAGCGTGCTG	pUG6-CrtEinter-Zeocin
FR3B-R	atatacgtacATTAAGGGTTCTCGAGAGC
Pol4-DF	aacccttaatGTACGTATATGCGAGGCATAC	X. dendrohous gDNA
Pol4-DR	atatcacctaCTACACGTCTGCGTTCCG
FR4A-F	tcagaggcaaTAGGTGATATCAGATCCACTAG	pUG6-CrtEinter-Zeocin	pUG6-Zeocin-Rad30	Rad30, a low-fidelity DNA polymerase
FR4A-R	ggatacgcctATTAAGGGTTGTCGACCTG
RAD30-UF	aacccttaatAGGCGTATCCTTCAGATC	X. dendrohous gDNA
RAD30-UR	tggttagttcCGATTACTTCACCTAGTTTC
FR4B-F	gaagtaatcgGAACTAACCAGCGTGCTG	pUG6-CrtEinter-Zeocin
FR4B-R	ctcgcttcttATTAAGGGTTCTCGAGAGC
RAD30-DF	aacccttaatAAGAAGCGAGAGAACTAG	X. dendrohous gDNA
RAD30-DR	atatcacctaTTGCCTCTGATCTCTGATC
FR5A-F	ccaactagacTAGGTGATATCAGATCCACTAG	pUG6-CrtEinter-Zeocin	pUG6-Zeocin-Mre11	DNA repair exonuclease. The Mre11-Rad50-Xrs2 (MRX) complex is an evolutionary conserved complex that has been implicated in many steps of DSB repair
FR5A-R	atactggtggATTAAGGGTTGTCGACCTG
Mre11-UF	aacccttaatCCACCAGTATCATCTCAG	X. dendrohous gDNA
Mre11-UR	tggttagttcGTCTCAAATACTCAGTTACC
FR5B-F	tatttgagacGAACTAACCAGCGTGCTG	pUG6-CrtEinter-Zeocin
FR5B-R	ggtctcttggATTAAGGGTTCTCGAGAGC
Mre11-DF	aacccttaatCCAAGAGACCTAAGCCATTAATTC	X. dendrohous gDNA
Mre11-DR	atatcacctaGTCTAGTTGGGACTGGTTC
p70-1F	atcgagttatagTAGGTGATATCAGATCCACTAGTG	pUG6-Zeocin-Rev3	pUG6-Zeocin-Ku70	NHEJ requires the Ku heterodimer (Ku70 and Ku80)
p70-1R	tgtcgaggacatATTAAGGGTTGTCGACCTGC
70up-F	acaacccttaatATGTCCTCGACACCGCCGAT	X. dendrohous gDNA
70up-R	gctggttagttcCCGATTGAGGTTCATGCATTGTG
p70-2F	aacctcaatcggGAACTAACCAGCGTGCTGCC	pUG6-Zeocin-Rev3
p70-2R	gttcttcgggagATTAAGGGTTCTCGAGAGCTCG
70dn-F	agaacccttaatCTCCCGAAGAACATTTGCCTC	X. dendrohous gDNA
70dn-R	tgatatcacctaCTATAACTCGATACTGAAAACGTGG
p80-1F	ttgagtgatgtcTAGGTGATATCAGATCCACTAGTG	pUG6-Zeocin-Rev3	pUG6-Zeocin-Ku80	NHEJ requires the Ku heterodimer (Ku70 and Ku80)
p80-1R	tctgtctgccatATTAAGGGTTGTCGACCTGC
80up-F	acaacccttaatATGGCAGACAGAGGAGGATAC	X. dendrohous gDNA
80up-R	gctggttagttcGCTGTTCATCATCGGCTTGAC
p80-2F	atgatgaacagcGAACTAACCAGCGTGCTGCC	pUG6-Zeocin-Rev3
p80-2R	ttgacagatgacATTAAGGGTTCTCGAGAGCTCG
80dn-F	agaacccttaatGTCATCTGTCAACTCCGAGAC	X. dendrohous gDNA
80dn-R	tgatatcacctaGACATCACTCAATCTGAATTCTG
pSae-1F	tcgccgctcaaTAGGTGATATCAGATCCACTAGTG	pUG6-Zeocin-Rev3	pUG6-Zeocin-Sae2	In budding yeast, the presence of the Sae2 is stimulatory of Mre11 endonuclease activity in a manner that requires phosphorylation of Sae2
pSae-1R	gacccttccatATTAAGGGTTGTCGACCTGC
Sae-upF	caacccttaatATGGAAGGGTCTCTGATAGAAAATC	X. dendrohous gDNA
Sae-upR	ctggttagttcAGGAATCTTGACTCGTGCCC
pSae-2F	tcaagattcctGAACTAACCAGCGTGCTGCC	pUG6-Zeocin-Rev3
pSae-2R	gaccagtcagaATTAAGGGTTCTCGAGAGCTCG
Sae-dnF	gaacccttaatTCTGACTGGTCTAGACAGAGGTGC	X. dendrohous gDNA
Sae-dnR	gatatcacctaTTGAGCGGCGATCTCTGGGG
pMSH-1F	acagagatcagTAGGTGATATCAGATCCACTAGTG	pUG6-Zeocin-Rev3	pUG6-Zeocin-MSH2	MSH2 together with its partner MSH6 recognizes and binds mismatches in DNA
pMSH-1R	tttccatacatATTAAGGGTTGTCGACCTGC
MSH-upF	caacccttaatATGTATGGAAAGGAGCCAGC	X. dendrohous gDNA
MSH-upR	ctggttagttcGTCTGTTCGTTTATCGTCCG
pMSH-2F	aacgaacagacGAACTAACCAGCGTGCTGCC	pUG6-Zeocin-Rev3
pMSH-2R	acgcgatgacgATTAAGGGTTCTCGAGAGCTCG
MSH-dnF	gaacccttaatCGTCATCGCGTTAATGTCGC	X. dendrohous gDNA
MSH-dnR	gatatcacctaCTGATCTCTGTATTCTGCCG
pMLH-1F	actcaagtggcTAGGTGATATCAGATCCACTAGTG	pUG6-Zeocin-Rev3	pUG6-Zeocin-MLH1	MLH1/PMS2, which is essential for excision of the error-containing DNA strand
pMLH-1R	tctgattccatATTAAGGGTTGTCGACCTGC
MLH-upF	caacccttaatATGGAATCAGAACAGGATACACCGTTC	X. dendrohous gDNA
MLH-upR	ctggttagttcCCAATTGGCGCCTGTCAGCC
pMLH-2F	gcgccaattggGAACTAACCAGCGTGCTGCC	pUG6-Zeocin-Rev3
pMLH-2R	cgcgtattgacATTAAGGGTTCTCGAGAGCTCG
MLH-dnF	gaacccttaatGTCAATACGCGCACGATAGATG	X. dendrohous gDNA
MLH-dnR	gatatcacctaGCCACTTGAGTGATATGGCC
Primers used for evaluation of gene deletion of DNA polymerase genes and DNA repair complex genes by diagnostic PCR in X. dendrohous
DP1-PF	CATCACTCGATGCAGGGGAT	Diagnostic PCR for the Rev3 gene deletion
DP1-PR	GATCACTCTTGAAGTGGTC
DP2-PF	ATCGTTGAATCGACTCAGGC	Diagnostic PCR for the Rev1 gene deletion
DP2-PR	TCAATCGATTGGCCTTGGG
DP3-PF	CGCTCATCCTAAGAAAGACCA	Diagnostic PCR for the Pol4 gene deletion
DP3-PR	GAACGACGAAAGGGTTTGG
DP4-PF	TTTAGGAGAATGACACTGGC	Diagnostic PCR for the Rad30 gene deletion
DP4-PR	CGAAATTCCATCTACACAG
Mre11-PF	CAGTAACGCTGACGCTCGT	Diagnostic PCR for the Mre11 gene deletion
Mre11-PR	CAAGATCTCTCGTCAGTCA
KU70-DF	CAGCATCTTTCTCATAGCCA	Diagnostic PCR for the Ku70 gene deletion
KU70-DR	TATGTTCTGATCAGATCGGC
KU80-DF	CATCCAATCCGATCCTTCAT	Diagnostic PCR for the Ku80 gene deletion
KU80-DR	TGTCGGTTTGAGTGAATCAC
Sae2-DF	TCCTGACATGTCAATCAATCGAC	Diagnostic PCR for the Sae2 gene deletion
Sae2-DR	TCACGAGGCTTCTGCTTCAA
MSH2-DF	CGATCTCATAGCCATCTTAG	Diagnostic PCR for the MSH2 gene deletion
MSH2-DR	TTAGAAGCTATCAAGGAGTG
MLH-DF	TATGATGAGAAGCAAGTCGG	Diagnostic PCR for the MLH1 gene deletion
MLH-DR	CTGTATCAGCACCTTTCAAA
RAD50-DF	CACATCTTCATTAACTCTGCTAGG	Diagnostic PCR for the Rad50 gene deletion
RAD50-DR	GAAGGAACTCCTCATCGTGA
Construction of plasmids for disrupting deaminase genes
pADA1-1F	gaatccctagattaggtgatatcagatccac	pUG6-Zeocin-MLH1	pUG6-Zeocin-ADA1
pADA1-1R	actccagcaagaattaagggttgtcgacctg
ADA1up-f	acaacccttaattcttgctggagtcgttctc	X. dendrohous gDNA
ADA1up-r	gctggttagttcgcttaggtagataggctcg
pADA1-2F	atctacctaagcgaactaaccagcgtgctg	pUG6-Zeocin-MLH1
pADA1-2R	ttgaaggctactattaagggttctcgagagc
ADA1dn-f	agaacccttaatagtagccttcaatgtatgtc	X. dendrohous gDNA
ADA1dn-r	tgatatcacctaatctagggattcgatgtc
pADA2-1F	ttatcgatatgataggtgatatcagatccac	pUG6-Zeocin-MLH1	pUG6-Zeocin-ADA2
pADA2-1R	agcgagatgtaaattaagggttgtcgacctg
ADA2up-f	acaacccttaatttacatctcgctggaagatc	X. dendrohous gDNA
ADA2up-r	gctggttagttcgatcgtttccgcaaccgtaatag
pADA2-2F	gcggaaacgatcgaactaaccagcgtgctg	pUG6-Zeocin-MLH1
pADA2-2R	gatagaacgtacattaagggttctcgagagc
ADA2dn-f	agaacccttaatgtacgttctatcctctttc	X. dendrohous gDNA
ADA2dn-r	tgatatcacctatcatatcgataagctgttg
pGUD1-1F	cttcatcgttcttaggtgatatcagatccac	pUG6-Zeocin-MLH1	pUG6-Zeocin-GUD1
pGUD1-1R	gtagatgatcatattaagggttgtcgacctg
GUD1up-f	acaacccttaatatgatcatctacgggcctttc	X. dendrohous gDNA
GUD1up-r	gctggttagttctgatcttcgctatcgcatg
pGUD1-2F	tagcgaagatcagaactaaccagcgtgctg	pUG6-Zeocin-MLH1
pGUD1-2R	gctctggagagcattaagggttctcgagagc
GUD1dn-f	agaacccttaatgctctccagagcttcttc	X. dendrohous gDNA
GUD1dn-r	tgatatcacctaagaacgatgaagagatcatatc
pGUD2-1F	tcatcctgtacttaggtgatatcagatccac	pUG6-Zeocin-MLH1	pUG6-Zeocin-GUD2
pGUD2-1R	aggaccgaagaaattaagggttgtcgacctg
GUD2up-f	acaacccttaatttcttcggtcctcagtcg	X. dendrohous gDNA
GUD2up-r	gctggttagttcaggtgtgatcactggatg
pGUD2-2F	gtgatcacacctgaactaaccagcgtgctg	pUG6-Zeocin-MLH1
pGUD2-2R	gcgttcgatagcattaagggttctcgagagc
GUD2dn-f	agaacccttaatgctatcgaacgcgtacttc	X. dendrohous gDNA
GUD2dn-r	tgatatcacctaagtacaggatgagacaagag
pCDA1L-1F	agatgttgaacgtaggtgatatcagatccac	pUG6-Zeocin-MLH1	pUG6-Zeocin-CDA1L
pCDA1L-1R	ggttcgagtcatattaagggttgtcgacctg
CDA1Lup-f	acaacccttaatatgactcgaaccgatcgaattc	X. dendrohous gDNA
CDA1Lup-r	gctggttagttcttccagatcatcagcggtc
pCDA1L-2F	gatgatctggaagaactaaccagcgtgctg	pUG6-Zeocin-MLH1
pCDA1L-2R	cagaagctaggaattaagggttctcgagagc
CDA1Ldn-f	agaacccttaattcctagcttctgtacgtg	X. dendrohous gDNA
CDA1Ldn-r	tgatatcacctacgttcaacatctggtcatac
pCDA2L-1F	atgaatcgtcggtaggtgatatcagatccac	pUG6-Zeocin-MLH1	pUG6-Zeocin-CDA2L
pCDA2L-1R	tgagataaagctattaagggttgtcgacctg
CDA2Lup-f	acaacccttaatagctttatctcagatgacg	X. dendrohous gDNA
CDA2Lup-r	gctggttagttccatactggagcatcagatg
pCDA2L-2F	tgctccagtatggaactaaccagcgtgctg	pUG6-Zeocin-MLH1
pCDA2L-2R	gatgaagatgatattaagggttctcgagagc
CDA2Ldn-f	agaacccttaatatcatcttcatcgccgac	X. dendrohous gDNA
CDA2Ldn-r	tgatatcacctaccgacgattcatgatctg
pCDA3L-1F	ctcaaagatctctaggtgatatcagatccac	pUG6-Zeocin-MLH1	pUG6-Zeocin-CDA3L
pCDA3L-1R	ttgagagaagcgattaagggttgtcgacctg
CDA3Lup-f	acaacccttaatcgcttctctcaacacagttac	X. dendrohous gDNA
CDA3Lup-r	gctggttagttcactcactaacggccatttc
pCDA3L-2F	ccgttagtgagtgaactaaccagcgtgctg	pUG6-Zeocin-MLH1
pCDA3L-2R	tagtctctgataattaagggttctcgagagc
CDA3Ldn-f	agaacccttaattatcagagactaggatgg	X. dendrohous gDNA
CDA3Ldn-r	tgatatcacctagagatctttgagaagacg
pCDA1-1F	ttgctgccaatgtaggtgatatcagatccac	pUG6-Zeocin-MLH1	pUG6-Zeocin-CDA1
pCDA1-1R	gtacgaaagatcattaagggttgtcgacctg
CDA1up-f	acaacccttaatgatctttcgtacgccgac	X. dendrohous gDNA
CDA1up-r	gctggttagttcgccagtgacaacaacagac
pCDA1-2F	gttgtcactggcgaactaaccagcgtgctg	pUG6-Zeocin-MLH1
pCDA1-2R	ccatcaaactccattaagggttctcgagagc
CDA1dn-f	agaacccttaatggagtttgatggagtagag	X. dendrohous gDNA
CDA1dn-r	tgatatcacctacattggcagcaactgttc
pFCY11-1F	cgaaacgattgataggtgatatcagatccac	pUG6-Zeocin-MLH1	pUG6-Zeocin-FCY1-1
pFCY11-1R	atcaaccatcatattaagggttgtcgacctg
FCY11up-f	acaacccttaatatgatggttgatggccaac	X. dendrohous gDNA
FCY11up-r	gctggttagttcgaggttctctagaataaccg
pFCY11-2F	ctagagaacctcgaactaaccagcgtgctg	pUG6-Zeocin-MLH1
pFCY11-2R	agccgacgactcattaagggttctcgagagc
FCY11dn-f	agaacccttaatgagtcgtcggctgtgttc	X. dendrohous gDNA
FCY11dn-r	tgatatcacctatcaatcgtttcgtcctctac
pFCY12-1F	tgtcggctggcttaggtgatatcagatccac	pUG6-Zeocin-MLH1	pUG6-Zeocin-FCY1-2
pFCY12-1R	ttcggaaagagcattaagggttgtcgacctg
FCY12up-f	acaacccttaatgctctttccgaatctgctg	X. dendrohous gDNA
FCY12up-r	gctggttagttcgagaagtataactgaggaagc
pFCY12-2F	gttatacttctcgaactaaccagcgtgctg	pUG6-Zeocin-MLH1
pFCY12-2R	gtgcttctacgtattaagggttctcgagagc
FCY12dn-f	agaacccttaatacgtagaagcacttcaacaag	X. dendrohous gDNA
FCY12dn-r	tgatatcacctaagccagccgacaaactttc
Primers used for evaluation of gene deletion of deaminase genes by diagnostic PCR in X. dendrohous
ADA1-DF	ATGACCGACTTGCCCACTAG	Diagnostic PCR for the ADA1 gene deletion
ADA1-DR	AAGTCAAACTCCATCACCTC
ADA2-DF	CCCGGTTTGTCGCGATACTA	Diagnostic PCR for the ADA2 gene deletion
ADA2-DR	TCACATCGTTCAAGCGATTG
GUD1-DF	ACTGAGTATCTTGTCGTCCGAT	Diagnostic PCR for the GUD1 gene deletion
GUD1-DR	CTGGCAATCTAAGCGTCCGT
GUD2-DF	GTACATCGCTAGTTCAATGG	Diagnostic PCR for the GUD2 gene deletion
GUD2-DR	CTACAAAAGCTGTCTACCTT
CDA1L-DF	CACAAGAGCCCATTGAGACT	Diagnostic PCR for the CDA1L gene deletion
CDA1L-DR	TCAGTAAGCCAAGATGGTAG
CDA2L-DF	ATGTCGTCGAACAGTAGACA	Diagnostic PCR for the CDA2L gene deletion
CDA2L-DR	CTATGCCTGATATCTAGCGT
CDA3L-DF	AGTTCGCACATCAACTTTGA	Diagnostic PCR for the CDA3L gene deletion
CDA3L-DR	TCATATACTGACAAGCTCGA
CDA1-DF	ACGAAGAGGCCAATACGTAA	Diagnostic PCR for the CDA1 gene deletion
CDA1-DR	TCAGGATCTCTGACCCATTT
FCY11-DF	AGTGTTAGAAGATTGGGCCA	Diagnostic PCR for the FCY1-1 gene deletion
FCY11-DR	GAAGTGACGTCAACAGTGTG
FCY12-DF	TGCATCGTTCAAGTATACTA	Diagnostic PCR for the FCY1-2 gene deletion
FCY12-DR	ATGTTGTACATCAATGCTTC
