## Supplementary Data S3 for "The cause of on-target point mutations generated by CRISPR-Cas9 treatment in the yeast *Xanthophyllomyces dendrorhous*"

### Sheet: Site 2
CRISPR-Cas9 editing: CrtE target site 2
Samples		Numbers
Control	White clones	Control	White clones
		19	61
ET2-1	2A2
2CC1	2A3
2CC2	2A4
2CC6	2A5
2CC7	2B1
2CC8	2B2
2DC1	2B3
2DC2	2B4
2DC3	2B5
2CKE1	2B6
2CKE2	2B7
2CKE3	2C2
2CKE4	2D1
2CKE5	2D2
2CKE6	2E1
2CKE7	2E2
2CKE8	2E3
2CKE9	2E4
2CKE10	2E5
	2E6
	2E7
	2E8
	2E9
	2E10
	2E11
	2E12
	2E13
	2E14
	2E15
	2E16
	2E17
	2E18
	2E19
	2E20
	2E21
	2E22
	2E23
	2E24
	2E25
	2E26
	2E28
	2E29
	2E30
	2E31
	2E32
	2E33
	2E34
	2E35
	2E36
	2E37
	2E38
	2E40
	2E41
	2E42
	2E43
	2E44
	2E45
	2E46
	2E47
	2E48
	2E49

### Sheet: Site 3
CRISPR-Cas9 editing: CrtE target site 3
Repair type	Characteristic	Original Name of clones	clones		Substitution		DSB		Deletion
Substitution	T to A; C to A	ET3-3	3A3	T to A	C to A	T to A; C to A
	T to A	ET3-4	3A4	38	7	9
	T to A	ET3-6	3A6		54		5		20
	C to A	3B3	3B3
	T to A	3B4	3B4
	T to A; C to A	3B5	3B5	Genome sequencing	Repair type	Size	Sanger	Illumina
	T to A	3C1	3C1	3A1	tgggt→accca		5	5 bp
	T to A	3C2	3C2	3B1	Deletion		1900	1896 bp
	C to A	3C3	3C3	3B3	Substitution
	T to A; C to A	3D2	3D2	3C5	Deletion		6173	6169
	T to A	3D4	3D4	3E6	Substitution
	T to A	3D5	3D5	3E11	Deletion		1137	1133
	T to A	3D6	3D6	3E14	Substitution
	T to A	1	3E1	3E15	Deletion		3329	3321
	T to A	2	3E2	3E30	Deletion		1552	1537
	T to A; C to A	5	3E5
	T to A	6	3E6	Troubleshooting
	T to A	7	3E7	21	3E21	Most likely DSB
	T to A	8	3E8	26	3E26	Most likely DSB
	T to A	10	3E10	29	3E29	Most likely DSB
	T to A	12	3E12	35	3E35	Most likely DSB
	T to A	13	3E13	F4	3F4
	T to A; C to A	14	3E14	F5	3F5
	T to A	16	3E16
	T to A	18	3E18	F4,F5 PFGE 无染色体重排
	T to A	19	3E19
	T to A	20	3E20	Total colony numbers										84
	T to A; C to A	22	3E22	A	B	C	D	E	F	G	H	I	J
	T to A	23	3E23	8645	7590	8236	6988	32133	24193	2670	11718	2453	8194	112820
	T to A	28	3E28	6	5	5	5	34	13	2	8	1	5	84
	T to A	33	3E33	0.000694043	0.000658762	0.000607091	0.000715512	0.0010581	0.000537346	0.000749064	0.00068271	0.000407664	0.000610203	0.000744549
	T to A	F3	3F3
	T to A; C to A	F7	3F7
	T to A	F8	3F8	Point mutation	Deletion	Chromosome rearrangement	Reverse complement	Deletion and insertion	Not sure
	T to A	F9	3F9	54	20	4	3	1	2
	C to A	F10	3F10	0.642857	0.238095	0.047619	0.0357143	0.0119048	0.0238095
	T to A	F11	3F11
	C to A	F13	3F13
	T to A	F14	3F14	3	3	3	4	18	9	0	8	1	5
	T to A	F15	3F15
	T to A	H1	3H1
	C to A	H2	3H2
	T to A	H3	3H3
	C to A	H4	3H4
	C to A	H5	3H5
	T to A	H6	3H6
	T to A; C to A	H7	3H7
	T to A	H8	3H8
	T to A	I1	3I1
	T to A	J1	3J1
	T to A	J2	3J2
	T to A; C to A	J3	3J3
	T to A	J4	3J4
	T to A	J5	3J5
Deletion	9 bp	ET3-5	3A5
	29 bp	25	3E25
	102 bp	32	3E32
	70 bp	E3H3	3G3
	1305 bp	ET3-2	3A2
	1900 bp	3B1	3B1
	1830 bp	3B2	3B2
	6173 bp	3C5	3C5
	3066 bp	3D3	3D3
	1482 bp	3	3E3
	2761 bp	4	3E4
	1014 bp	9	3E9
	1137 bp	11	3E11
	3329 bp	15	3E15
	2813 bp	17	3E17
	182 bp	27	3E27
	1552 bp	30	3E30
	653 bp	31	3E31
	1262 bp	34	3E34
	203 bp	F2	3F2
Rearrangement		21	3E21
		26	3E26
		29	3E29
		35	3E35
		F4	3F4
		F5	3F5
Rare mutation
Replacement	tgggt→accca	3C4, E3H2	3A1, 3C4, 3G2
Deletion and then insertion	deleting ggcgtgggtcgcctgtggcccatctaat and then insertingTTTAGGGGTTAGGGG TTAGGGG	F6	3F6
			84 个

### Sheet: site 4
CRISPR-Cas9 editing: CrtE target site 3
Clone	Repair
4A1	deletion, 467 bp
4B2	short deletion, 37 bp
4B3	short deletion, 4 bp
4B4	short deletion, 7 bp
4B5	short deletion, 7 bp
4B6	deletion, 734 bp
4C2	short deletion, 37 bp

### Sheet: site 5
CRISPR-Cas9 editing: CrtE target site 5
White clone	Target site 5
5A1	Clone	Repair	Number
5A2	5A1, 5A5; 5B2, 5B3, 5B8; 5C2, 5C4, 5C5, 5C6, 5C10, 5C11, 5C14, 5C17, 5C18, 5C19, 5C20	9 bp deletion, GTGGAGGAT	16
5A3	5A2, 5A3; 5B1, 5B5, 5B6, 5B9, 5B10; 5C3, 5C7, 5C9, 5C12, 5C13	9 bp deletion, CGATGTGGA	12
5A5	Repair
5B1	ATTTTTTTCCCATTAGAATGGACGATGTGGAGGATTCATCGGTCCTCAGGC
5B2	ATTTTTTTCCCATTAGAATGGAC GATTCATCGGTCCTCAGGC		16
5B3	ATTTTTTTCCCATTAGAATGGA GGATTCATCGGTCCTCAGGC		12
5B4
5B5	5B4	520 bp deletion
5B6	5C15, 5C16	3042 bp deletion
5B8
5B9
5B10
5C1
5C2
5C3
5C4
5C5
5C6
5C7
5C8
5C9
5C10
5C11
5C12
5C13
5C14
5C15
5C16
5C17
5C18
5C19
5C20

### Sheet: site 7
CRISPR-Cas9 editing: CrtE target site 7
White clone	Repair
7A2	1305 bp deletion	Target 7	gattcatcggtcctcaggcg
7A3		7A2	1305 bp deletion and insert 8 bp CCTAACCC
7A4
7B1		Deletion repair	7C14, 7C16, 7C19, 7C20, 7C22, 7C23
7B2	908 bp deletion	GATGGGGTTCATGCCTGAACAACTTCAA		GTGGGTCGCCTGTGGCCCATCTAATTTAC
7B3	G→A	GATGGGGTTCATGCCTG	357 bp	TGGCCCATCTAATTTAC
7C1
7C2		7B3 substitution
7C4		Target sequences	PAM		Amino acid
7C5		GATTCATCGGTCCTCAGGCG	TGG		Arg
7C6		GATTCATCGGTCCTCAGGCA	TGG		His
7C8
7C9		7C21 substitution
7C10		Target sequences	PAM		Amino acid
7C11		GATTCATCGGTCCTCAGGCG	TGG	GTCGCCTGTGGCCC	Val
7C12	4331 bp deletion	GATTCATCGGTCCTCAGGCG	TGG	GTCGCCTGAGGCCC	Glu
7C13
7C14	357 bp deletion
7C15
7C16	357 bp deletion
7C17
7C18
7C19	357 bp deletion
7C20	357 bp deletion
7C21
7C22	357 bp deletion
7C23	357 bp deletion
7C24
7C25
7C26
7C27
7C28	2991 bp deletion
7D1
7D2
7D3
7D5
7D6
7D7
7D8	356 bp deletion
7D10
7D12
7D14	identical to control
7D15
7D16
7D17	417 bp deletion
7D18
7E1
7E3	923 bp deletion
7E4
7E5	50 bp deletion
7E6
7E7
7E9
7E10
7E11
7E12
7E13
7E16
7E17
7E18
7E22
7E23
7E24

### Sheet: Deletion repair
Deletion repair
CrtE site 3			CrtE site 4			CrtE site 5			CrtE site 7			CrtS sites
Sample	bp	Num	Sample	bp	Num	Sample	bp	Num	Sample	bp	Num	Sample	bp	Num
3A5	9	1	4A1	467	1	5B4	520	1	7A2	1305	1	S4A3	33	1
3E25	29	1	4BC	37	2	5C	3042	2	7B2	908	1	S7A3	955	1
3E32	102	1	4B3	4	1	5X	9	16	7C12	4331	1	S8	1	7
3G3	70	1	4BX	7	2	5Y	9	12	7C14	357	6	S10A1	934	1
3A2	1305	1	4B6	734					7C28	2991	1	S10A3	424	1
3B1	1900	1							7D8	356	1
3B2	1830	1							7D17	417	1
3C5	6173	1							7E3	923	1
3D3	3066	1							7E5	50	1
3E3	1482	1
3E4	2761	1
3E9	1014	1
3E11	1137	1
3E15	3329	1
3E17	2813	1
3E27	182	1
3E30	1552	1
3E31	653	1
3E34	1262	1
3F2	203	1

### Sheet: CrtS sites
	CRISPR-Cas9 editing CrtS gene, clones
	Site 1		Site 2		Site 3		Site 4		Site 7		Site 8		Site 10
	ST1-Y1		ST2-Y1		3A2		4A3	33 bp deletion	7A1		8A1	1 bp deletion	10A1
	ST1-Y2				3A3		4A1		7A2		8A2	1 bp deletion	10A2
	ST1-Y3				3A4		4A2		7A3		8A3	1 bp deletion	10A3
	ST1-Y4						4A4				8A4	1 bp deletion
							4A5				8A5	1 bp deletion
							4A6				8A6	1 bp deletion
							4B1				8C1	1 bp deletion
							4B2
							4B3
							4B4
							4C1
							4C2
							4C3
Numbers							4C4							Sum
Yellow clones	4		1		3		14		3		7		3	35
Total clones	10584		7796		9023		26810		8627		22438		8239	93517

### Sheet: Statistics
Numbers of colonies
CrtE sites
	Site 2	Site 3	Site 4	Site 5	Site 7	Sum
White colonies	61	84	7	33	63	248
Total colonies	93667	112820	74141	75924	173658	530210
CrtE sites
Deletion strains	ΔMSH	ΔMLH	ΔKU	ΔMre11	ΔRAD50	ΔSAE2	ΔDP1	ΔDP2	ΔDP3	ΔDP4	ΔDP13	ΔDP14	ΔDP34	Sum
White colonies	38	20	12	0	1	9	22	21	23	28	1	10	8	193
Total colonies	48198	25408	63272	34226	19320	12855	33866	30298	33775	37087	13750	21029	27103	400187
CrtS sites
Yellow colonies	35
Total colonies	93517
