## Supplementary Data S4 for "The cause of on-target point mutations generated by CRISPR-Cas9 treatment in the yeast *Xanthophyllomyces dendrorhous*"

### Sheet: CrtE Site 3
Clones	Upstream region of repair junction	Deletion, bp	Dowanstream region of repair junction
Control	AGGATTCATCGGTCCTCAGGCGTG		GGTCGCCTGTGGCCCATCTAATTTACGGG
3A5	AGGATTCATCGGTCCTCAGGC	9	CTGTGGCCCATCTAATTTACGGG
Control	AGGATTCATCGGTCCTCAGGCGTG		TAATTTACGGGATTCCGCAGACAATAAAC
3E25	AGGATTCATCGGTCCTCAGG	29	CGGGATTCCGCAGACAATAAAC
Control	GAATGGACGATGTGGAGGATTCATCG		TACGGGATTCCGCAGACAATAAACACGTT
3G3	GAATGGACGATGTGGAGGATTC	70	CGCAGACAATAAACACGTT
Control	CGGTCCTCAGGCGTGGGTCGCCTGTGG		ACTTGCCTATTCTGACCGGATAACTA
3E32	CGGTCCTCAGGCGTGGGTC	102	GCCTATTCTGACCGGATAACTA
Control	CCTTTCTACACATCTCCCATCAT		GGCCCATCTAATTTACGGGATTCCGC
3E27	CCTTTCTACACATCTCCCATC	182	TAATTTACGGGATTCCGC
Control	CATCGGTCCTCAGGCGTGGGTCG		ATACCCATGCCTGTAATTCCTCCTTCATC
3F2	CATCGGTCCTCAGGCG	203	ACCCACGCCTGTAATTCCTCCTTCATC
Control	GTGGAGGATTCATCGGTCCTCAGG		ATAGCGGTCAGATTGATGATGGCAAAG
3E31	GTGGAGGATTCATCGGTC	653	AGATTGATGATGGCAAAG
Control	GACTGTTCATACATGTCCATCGTGT		TGGCCCATCTAATTTACGGGATTCCG
3E9	GACTGTTCATACATGTCC	1014	ATCTAATTTACGGGATTCCG
Control	ATTCATCGGTCCTCAGGCGTGGGTCG		CTCTTTCGGCGCGCTATAGATACGTTGC
3E11	ATTCATCGGTCCTCAGGCG	1137	GCGCGCTATAGATACGTTGC
Control	CCGACCTAGATATCGCATCCTGACCA		CCTGTGGCCCATCTAATTTACGGGA
3E34	CCGACCTAGATATCGCAT	1262	CATCTAATTTACGGGA
Control	AGGATGATATCGTGCTCCTTG		AACGTGCTCAACTCATCCGTTTCTTCT
3A2	AGGATGATATCGTGCTC	1305	AACTCATCCGTTTCTTCT
Control	CATACATGTCCATCGTGTCGATATATA		GGAGAGATAGTCTGACGTGTCCTAGCG
3E3	CATACATGTCCATCGT	1482	GTCTGACGTGTCCTAGCG
Control	GAAATTCGATCACAACTCATCGAGGC		AACCCCTCATCGAGACTCGTCAT
3E30	GAAATTCGATCACAA	1552	CTCATCGAGACTCGTCAT
Control	AGCCAGGGTTTCGGGCTCAAATAG		TAACGTGCTCAACTCATCCGTTTC
3B2	AGCCAGGGTTTCGG	1830	GCTCAACTCATCCGTTTC
Control	TTCATCGGTCCTCAGGCGTGGGTCGCCTGTGGCCCATC		CTCATGTCAACACGTGCCAAGCATGTCATACGTGTGC
3B1	TTCATCGGTCCTCAGGCGTG	1900	CCAAGCATGTCATACGTGTGC
Control	TGAGTAAGGGCTTAATTTTCCTCTTCGACCTTGCCTTCT		GATACGTTGCAGAAGAAATCGACCTCTCCTGAGATCCT
3E4	TGAGTAAGGGCTTAATTTTCCTCT	2761	TCGACCTCTCCTGAGATCCT
Control	CGCATCCTGACCATTTGTTGTTCAACTATG		CGCATTCTCTTGTTCATCTTGTGTTTAATTTGTT
3E17	CGCATCCTGACCATTTG	2813	TTGTTCATCTTGTGTTTAATTTGTT
Control	CGAGCAGTTCATGTTGGTTACTTCGGTTTCTCG		TCAGTCAGTTTCTTCTCTTCATTTCTCACCATGGTTCATAC
3D3	CGAGCAGTTCATGTTGGTTA	3066	CTTCTCTTCATTTCTCACCATGGTTCATAC
Control	AGAGTTGTGTCTTTTCCCGGGGTGTTGGGTTTCTGGATG		TCAGGGTTTTATAAGTTGTCTCTTTATTCCTAAGGGTTTGTCAGA
3E15	AGAGTTGTGTCTTTTCCCGGGGTGTTGGGTTTCT	3329	CTTTATTCCTAAGGGTTTGTCAGA
Control	GAATTTGCTGGTGAAGAGGTCGGCCCATTTACACACCT		AAACAGTATACGTACATCGGCTACCTGCTGGAATC
3C5	GAATTTGCTGGTGAAGAGG	6173	TCGGCTACCTGCTGGAATC

### Sheet: CrtE Site 4
Clones	Upstream region of repair junction	Deletion, bp	Dowanstream region of repair junction
Control	CTGTTCATTTTTTTCCCATTAGAATGGACG		ATGTGGAGGATTCATCGGTCCTCAGGCGTGGG
4B4	CTGTTCATTTTTTTCCCATTAGAATG	4	ATGTGGAGGATTCATCGGTCCTCAGGCGTGGG
Control	CTGTTCATTTTTTTCCCATTAGAATGGACG		ATGTGGAGGATTCATCGGTCCTCAGGCGTGGG
4B5	CTGTTCATTTTTTTCCCATTAGAATG	7	TGGAGGATTCATCGGTCCTCAGGCGTGGG
4B6	CTGTTCATTTTTTTCCCATTAGAATG	7	TGGAGGATTCATCGGTCCTCAGGCGTGGG
Control	CTGTTCATTTTTTTCCCATTAGAATGGACG		ATGTGGAGGATTCATCGGTCCTCAGGCGTGGG
4B2	CTGTTCAT	37	CGGTCCTCAGGCGTGGG
4C2	CTGTTCAT	37	CGGTCCTCAGGCGTGGG
Control	ATTTTTTTCCCATTAGAATGGACGATGTGG		GGTTAAATAGACGAGATGCTTTCCCTCCATA
4A1	ATTTTTTTCCCATTAGAATGGACGA	467	GATGCTTTCCCTCCATA
Control	CGGAAGATACGATGAACCAGAAGGATACTCGACCA		TGGACGATGTGGAGGATTCATCGGTCCTCAGG
4B6	CGGAAGATACGATGAACCAGA	734	ATGTGGAGGATTCATCGGTCCTCAGG

### Sheet: CrtE Site5
	Repair		Number	Clone
Control	ATTTTTTTCCCATTAGAATGGACGATGTGGAGGATTCATCGGTCCTCAGGC
9 bp deletion, GTGGAGGAT	ATTTTTTTCCCATTAGAATGGAC GATTCATCGGTCCTCAGGC		16	5A1, 5A5; 5B2, 5B3, 5B8; 5C2, 5C4, 5C5, 5C6, 5C10, 5C11, 5C14, 5C17, 5C18, 5C19, 5C20
9 bp deletion, CGATGTGGA	ATTTTTTTCCCATTAGAATGGA GGATTCATCGGTCCTCAGGC		12	5A2, 5A3; 5B1, 5B5, 5B6, 5B9, 5B10; 5C3, 5C7, 5C9, 5C12, 5C13
Clones	Upstream region of repair junction	Deletion, bp	Dowanstream region of repair junction
Control	TCACAACTCATCGAGGCTTTCAACTATTGG		TCGCCTGTGGCCCATCTAATTTACGGGATTCCG
5B4	TCACAACTCATCGAGGCT	520	CATCTAATTTACGGGATTCCG
Control	GGACCACTGGTCGTCTAGTTACAACAGTCCT		CCAGTCGCCGAGTTGAAGAGGTTGGAAAAGAAGGACGAAGTG
5C15, 5C16	GGACCACTGGTCGTCTAGTT	3042	GAAGAGGTTGGAAAAGAAGGACGAAGTG

### Sheet: CrtE Site 7
Clones	Upstream region of repair junction	Deletion, bp	Dowanstream region of repair junction
Control	GATGGGGTTCATGCCTGAACAA		GGTCGCCTGTGGCCCATCTAATTTAC
7C14, 7C16, 7C19, 7C20, 7C22, 7C23	GATGGGGTTCATGCCTG	357 bp	TGGCCCATCTAATTTAC
Clones	Upstream region of repair junction	Deletion, bp	Dowanstream region of repair junction
Control	CACTCAGCCATAGCTAACACACAGAACTACACATACATACACTCATC		GAGACGGGAGGTTTGTTCCGTATAGCGGTCAG
7A2	CACTCAGCCATAGCTAAC	1305 bp deletion and 8 bp insert	CCTAACCCTTGTTCCGTATAGCGGTCAG
Control	ATCTTGTTGGCCTGTCATTGTATCCATTG		GATGTACAGTCATTTTGCCATCCCTCTTCGCAGGGTCTC
7C28	ATCTTGTTGGCCTGTCATT	2991 bp	TTGCCATCCCTCTTCGCAGGGTCTC
Control	CTCCAAGTGAGTCTCTTTGATTTGTTTCTCGTGTTCTCTTG		CAGTTTCTTCTCTTCATTTCTCACCATGGT
7C12	CTCCAAGTGAGTCTCTTT	4331 bp	CATTTCTCACCATGGT

### Sheet: CrtS sites
Clones	Upstream region of repair junction	Deletion, bp	Dowanstream region of repair junction
Control	CTTACCAGGGTCGAGCTACTCTGGACGTCATGGC		GTCTACTCTCTCTTATAAATGCTCCACATATG
S4A3	CTTACCAGGGTCGAGCTACTCT	33	CTCTTATAAATGCTCCACATATG
Clones	Upstream region of repair junction	Deletion, bp	Dowanstream region of repair junction
Control	CCTGAATCTCAAAAGCTGTCCGATGAGGAGGTACTC		GCTTGAGGACGTAACAGACTCGCTCAACAGTATTGAAGCACCC
S7A3	CCTGAATCTCAAAAGCTGTCCGATGAGGA	955	CGTAACAGACTCGCTCAACAGTATTGAAGCACCC

### Sheet: CrtE site3 in mutants
Clones	Upstream region of repair junction	Deletion, bp	Dowanstream region of repair junction
Zeta gene deletion strains
Control	TCATCGGTCCTCAGGCGTGGGTCG		CCTGTGGCCCATCTAATTTACGGGAT
d1E3-C7	TCATCGGTCCTCAGGC	11 bp	GTGGCCCATCTAATTTACGGGAT
Control	TACACATCTCCCATCATGCTGGACCACTGG		TGGTCTTTTGTCCTGGCTGAAATCATTGTTGTCTATTGCTGACC
d1E3-A3	TACACATCTCCCATC	721 bp	CTGGCTGAAATCATTGTTGTCTATTGCTGACC
Rev1 gene deletion strains
Control	GGGTCGCCTGTGGCCC		ATCTAATTTACGGGATTCC
d2E3-B1	GGGTCGCCTGTGGCC	1 bp	ATCTAATTTACGGGATTCC
Control	CGGTCCTCAGGCGTGGGTCGCCTGTGGCCCAT		CGCATTCTTCCGTTGGTCGTGAACTAAACACAGACGACAATAACAGAAAGGACATT
d2E3-C5	CGGTCCTCAGGCGTGGGTCG	2055 bp	TGAACTAAACACAGACGACAATAACAGAAAGGACATT
d2E3-D1	CGGTCCTCAGGCGTGGGTCG		TGAACTAAACACAGACGACAATAACAGAAAGGACATT
d2E3-D5	CGGTCCTCAGGCGTGGGTCG		TGAACTAAACACAGACGACAATAACAGAAAGGACATT
Control	AGTGCTTCAGAAAAAGCTTGAAGAGGCGCTCACGATG		CTCTTTCTCTTTCGGCGCGCTATAGATACGTTGCAGAAGAAA
d2E3-A6	AGTGCTTCAGAAAAAGCTTGAAGAGGCGCT	2264 bp	ATAGATACGTTGCAGAAGAAA
Control	TATCGCATCCTGACCATTTGTTGTTCAACTATGATCACTT		GAAAGGATAGCGTAATACTTCAAAGTTGAGTTTATTGCAACATGAAACAACGACGAAACATCAG
d2E3-D6	TATCGCATCCTGACCATTTGTTG	4700 bp	TTCAAAGTTGAGTTTATTGCAACATGAAACAACGACGAAACATCAG
Pol4 gene deletion strains
Control	TCATCGGTCCTCAGGCGTGGGTCGCCTGTGGCCCATCTAATTT		TGAATATGTTGCGTCGAGCTATACGAGTGATAGAAATTGATACAAGATC
d3E3-C1	TCATCGGTCCTCAGGCGTGGGTCG	2107 bp	AGCTATACGAGTGATAGAAATTGATACAAGATC
Rad30 gene deletion strains
Control	CATCGGTCCTCAGGCGTGGGTCGCCTGTGGCCCATCTAA		CAAGAGATCTTCAAGCTTCGCCCAACACCGATACCCATGCCTGT
d4E3-C2	CATCGGTCCTCAGGCGTGGGTCGCC	184 bp	CAACACCGATACCCATGCCTGT
Control	CGACCTGGTTCGATGGCCGGCGACTTGGCCGATCGGCACGG		AGACAATAAACACGTTCGTTCATTTGCTCGTTCCATCCCATCTCTGTGTGTGTTCCGAAAGTCC
d4E3-B14	CGACCTGGTTCGATGGCCGGCGAC	913 bp	TTGCTCGTTCCATCCCATCTCTGTGTGTGTTCCGAAAGTCC
Control	GACCGAGCAGGTCAAACGCCAGATGGGGTTCAT		AACTTGATCTCAATATACTTCCAGATCAGGGATGACTATATG
d4E3-A1	GACCGAGCAGGTCAAACG	1197 bp	CCAGATCAGGGATGACTATATG
Ku80 gene deletion strains
Control
ΔKu80-B1		2231 bp
MSH2 gene deletion strains
Control	GCGTGGGTCGCCTGTGG		CCCATCTAATTTACGGGATT
ΔMSH2-B8	GCGTGGGTCGCCTGTG	1 bp	CCCATCTAATTTACGGGATT
ΔMSH2-C24	GCGTGGGTCGCCTGTG	1 bp	CCCATCTAATTTACGGGATT
Control	CGCGGAAGAAATTAGTCTACTGGTCTGCGGATCGCCAG		GCAAACTACGTCTACTTTCTGGCTTATCAAGAGATCTTC
ΔMSH2-B10	CGCGGAAGAAATTAGTCTACT	1962 bp	TTCTGGCTTATCAAGAGATCTTC
Control	TAACACACAGAACTACACATACATACACTCATCCGGAACACATAGGATGGATTACGCGAACAT		GACCGGATAACTACTATGGATTATAGTGCAAACTACGTCTACTTTCTGGCTTATCA
ΔMSH2-B11	TAACACACAGAACTACACATACATACACTCATCCGGAACACATAGG	768 bp	ATGGATTATAGTGCAAACTACGTCTACTTTCTGGCTTATCA
Control	ACATCCTCACAGCAATTCCACTCGAGTTTACTCCTCAGGAT		GTGGGTCGCCTGTGGCCCATCTAATTTACGGGATTCCGCA
ΔMSH2-C3	ACATCCTCACAGCAATTCCACTC	617 bp	ATCTAATTTACGGGATTCCGCA
Control	ATTAGAATGGACGATGTGGAGGATTCATCGGTCCTCAGG		TTTTCCCACTATCCACTCGATTCATGCCAACCCCTCATCGAGA
ΔMSH2-C5	ATTAGAATGGACGATGTGGAGG	1041 bp	ATTCATGCCAACCCCTCATCGAGA
Control	ATTCATCGGTCCTCAGGCGTGGGTCGCCTGTGGCCCATC		TTGTCATTCCTCTTTCTCTTTCGGCGCGCTATAGATACGTTGCAGAAGAAATCGACC
ΔMSH2-C14	ATTCATCGGTCCTCAGGCGTGGGT	1135 bp	CGCTATAGATACGTTGCAGAAGAAATCGACC
MLH1 gene deletion strains
Control	AGAACGTTGTTGGGTATGTCATCTCTCTTAGCTTGTCGGTTGGGGTTGT		TCATTGTGTAGAGACTTTGTCCAGCTTGTCAACTTGATCTCAATATAC
ΔMLH1-C6	AGAACGTTGTTGGGTATGTCATCTCTCTT	1232 bp	AGCTTGTCAACTTGATCTCAATATAC
