## Supplementary material for "The cause of on-target point mutations generated by CRISPR-Cas9 treatment in the yeast *Xanthophyllomyces dendrorhous*": Source Data Fig. 1

### Sheet: Site 2
CRISPR-Cas9 editing: CrtE target site 2
Samples		Numbers
Control (red clones)	White clones	Control	White clones
		19	61
ET2-1	2A2
2CC1	2A3
2CC2	2A4
2CC6	2A5
2CC7	2B1
2CC8	2B2
2DC1	2B3
2DC2	2B4
2DC3	2B5
2CKE1	2B6
2CKE2	2B7
2CKE3	2C2
2CKE4	2D1
2CKE5	2D2
2CKE6	2E1
2CKE7	2E2
2CKE8	2E3
2CKE9	2E4
2CKE10	2E5
	2E6
	2E7
	2E8
	2E9
	2E10
	2E11
	2E12
	2E13
	2E14
	2E15
	2E16
	2E17
	2E18
	2E19
	2E20
	2E21
	2E22
	2E23
	2E24
	2E25
	2E26
	2E28
	2E29
	2E30
	2E31
	2E32
	2E33
	2E34
	2E35
	2E36
	2E37
	2E38
	2E40
	2E41
	2E42
	2E43
	2E44
	2E45
	2E46
	2E47
	2E48
	2E49

### Sheet: Site 3
CRISPR-Cas9 editing: CrtE target site 3
Repair type	Characteristic	Original Name	Name	CRISPR-Cas9 edited clones from ten biological repeat experiments
Substitution	T to A; C to A	ET3-3	3A3	Total white colonies										84
	T to A	ET3-4	3A4	A	B	C	D	E	F	G	H	I	J
	T to A	ET3-6	3A6	8645	7590	8236	6988	32133	24193	2670	11718	2453	8194	112820
	C to A	3B3	3B3	6	5	5	5	34	13	2	8	1	5	84
	T to A	3B4	3B4	0.000694043	0.000658762	0.000607091	0.000715512	0.0010581	0.000537346	0.000749064	0.00068271	0.000407664	0.000610203	0.000744549
	T to A; C to A	3B5	3B5	Substitution
	T to A	3C1	3C1	3	3	3	4	18	9	0	8	1	5
	T to A	3C2	3C2
	C to A	3C3	3C3	Repair patterns
	T to A; C to A	3D2	3D2	Point mutation	Deletion	Chromosome rearrangement	Reverse complement	Deletion and insertion	Not sure
	T to A	3D4	3D4	54	20	4	3	1	2
	T to A	3D5	3D5	0.642857	0.238095	0.047619	0.0357143	0.0119048	0.0238095
	T to A	3D6	3D6
	T to A	1	3E1
	T to A	2	3E2
	T to A; C to A	5	3E5
	T to A	6	3E6
	T to A	7	3E7
	T to A	8	3E8
	T to A	10	3E10
	T to A	12	3E12
	T to A	13	3E13
	T to A; C to A	14	3E14
	T to A	16	3E16
	T to A	18	3E18
	T to A	19	3E19
	T to A	20	3E20
	T to A; C to A	22	3E22
	T to A	23	3E23
	T to A	28	3E28
	T to A	33	3E33
	T to A	F3	3F3
	T to A; C to A	F7	3F7
	T to A	F8	3F8
	T to A	F9	3F9
	C to A	F10	3F10
	T to A	F11	3F11
	C to A	F13	3F13
	T to A	F14	3F14
	T to A	F15	3F15
	T to A	H1	3H1
	C to A	H2	3H2
	T to A	H3	3H3
	C to A	H4	3H4
	C to A	H5	3H5
	T to A	H6	3H6
	T to A; C to A	H7	3H7
	T to A	H8	3H8
	T to A	I1	3I1
	T to A	J1	3J1
	T to A	J2	3J2
	T to A; C to A	J3	3J3
	T to A	J4	3J4
	T to A	J5	3J5
Deletion	9 bp	ET3-5	3A5
	29 bp	25	3E25
	102 bp	32	3E32
	70 bp	E3H3	3G3
	1305 bp	ET3-2	3A2
	1900 bp	3B1	3B1
	1830 bp	3B2	3B2
	6173 bp	3C5	3C5
	3066 bp	3D3	3D3
	1482 bp	3	3E3
	2761 bp	4	3E4
	1014 bp	9	3E9
	1137 bp	11	3E11
	3329 bp	15	3E15
	2813 bp	17	3E17
	182 bp	27	3E27
	1552 bp	30	3E30
	653 bp	31	3E31
	1262 bp	34	3E34
	203 bp	F2	3F2
Chromosome rearrangement		21	3E21
		26	3E26
		29	3E29
		35	3E35
Not sure		F4	3F4
		F5	3F5
Rare mutation
Replacement	tgggt→accca	3C4, E3H2	3A1, 3C4, 3G2
Deletion and then insertion	deleting ggcgtgggtcgcctgtggcccatctaat and then insertingTTTAGGGGTTAGGGG TTAGGGG	F6	3F6

### Sheet: site 4
CRISPR-Cas9 editing: CrtE target site 3
White clone	Repair
4A1	deletion, 467 bp
4B2	short deletion, 37 bp
4B3	short deletion, 4 bp
4B4	short deletion, 7 bp
4B5	short deletion, 7 bp
4B6	deletion, 734 bp
4C2	short deletion, 37 bp

### Sheet: site 5
CRISPR-Cas9 editing: CrtE target site 5
White clone	Target site 5
5A1	Clone	Repair pattern	Number
5A2	5A1, 5A5; 5B2, 5B3, 5B8; 5C2, 5C4, 5C5, 5C6, 5C10, 5C11, 5C14, 5C17, 5C18, 5C19, 5C20	9 bp deletion, GTGGAGGAT	16
5A3	5A2, 5A3; 5B1, 5B5, 5B6, 5B9, 5B10; 5C3, 5C7, 5C9, 5C12, 5C13	9 bp deletion, CGATGTGGA	12
5A5	Deletion sequence
5B1	ATTTTTTTCCCATTAGAATGGACGATGTGGAGGATTCATCGGTCCTCAGGC
5B2	ATTTTTTTCCCATTAGAATGGAC GATTCATCGGTCCTCAGGC		16
5B3	ATTTTTTTCCCATTAGAATGGA GGATTCATCGGTCCTCAGGC		12
5B4
5B5	Clone	Repair pattern
5B6	5B4	520 bp deletion
5B8	5C15, 5C16	3042 bp deletion
5B9
5B10	Clone	Repair pattern
5C1	5C1	Not sure
5C2	5C8	Chromosome rearrangment
5C3
5C4
5C5
5C6
5C7
5C8
5C9
5C10
5C11
5C12
5C13
5C14
5C15
5C16
5C17
5C18
5C19
5C20

### Sheet: site 7
CRISPR-Cas9 editing: CrtE target site 7
White clone	Repair	Target 7 sequences	gattcatcggtcctcaggcg
7A2	1305 bp deletion
7A3		7A2	1305 bp deletion and insert 8 bp CCTAACCC
7A4
7B1		Deletion	7C14, 7C16, 7C19, 7C20, 7C22, 7C23
7B2	908 bp deletion	GATGGGGTTCATGCCTGAACAACTTCAA		GTGGGTCGCCTGTGGCCCATCTAATTTAC
7B3	G→A	GATGGGGTTCATGCCTG	357 bp	TGGCCCATCTAATTTAC
7C1
7C2		7B3 substitution
7C4		Target sequences	PAM		Amino acid
7C5		GATTCATCGGTCCTCAGGCG	TGG		Arg
7C6		GATTCATCGGTCCTCAGGCA	TGG		His
7C8
7C9		7C21 substitution
7C10		Target sequences	PAM		Amino acid
7C11		GATTCATCGGTCCTCAGGCG	TGG	GTCGCCTGTGGCCC	Val
7C12	4331 bp deletion	GATTCATCGGTCCTCAGGCG	TGG	GTCGCCTGAGGCCC	Glu
7C13
7C14	357 bp deletion
7C15
7C16	357 bp deletion
7C17
7C18
7C19	357 bp deletion
7C20	357 bp deletion
7C21
7C22	357 bp deletion
7C23	357 bp deletion
7C24
7C25
7C26
7C27
7C28	2991 bp deletion
7D1
7D2
7D3
7D5
7D6
7D7
7D8	356 bp deletion
7D10
7D12
7D14	identical to control
7D15
7D16
7D17	417 bp deletion
7D18
7E1
7E3	923 bp deletion
7E4
7E5	50 bp deletion
7E6
7E7
7E9
7E10
7E11
7E12
7E13
7E16
7E17
7E18
7E22
7E23
7E24

### Sheet: Statistics of deletion repair
The size of deletion in CRISPR-Cas9 edited clones
CrtE site 3			CrtE site 4			CrtE site 5			CrtE site 7			CrtS sites
Sample	bp	Num	Sample	bp	Num	Sample	bp	Num	Sample	bp	Num	Sample	bp	Num
3A5	9	1	4A1	467	1	5B4	520	1	7A2	1305	1	S4A3	33	1
3E25	29	1	4B2 and C2	37	2	5C15, 5C16	3042	2	7B2	908	1	S7A3	955	1
3E32	102	1	4B3	4	1	5X	9	16	7C12	4331	1	S8	1	7
3G3	70	1	4B4 and 5	7	2	5Y	9	12	7C14, 7C16, 7C19, 7C20, 7C22, 7C23	357	6	S10A1	934	1
3A2	1305	1	4B6	734					7C28	2991	1	S10A3	424	1
3B1	1900	1							7D8	356	1
3B2	1830	1							7D17	417	1
3C5	6173	1							7E3	923	1
3D3	3066	1							7E5	50	1
3E3	1482	1
3E4	2761	1
3E9	1014	1
3E11	1137	1
3E15	3329	1
3E17	2813	1
3E27	182	1
3E30	1552	1
3E31	653	1
3E34	1262	1
3F2	203	1
