## Supplementary material for "The cause of on-target point mutations generated by CRISPR-Cas9 treatment in the yeast *Xanthophyllomyces dendrorhous*": Source Data Fig. S2

### Sheet: CrtE Site 2
CRISPR-Cas9 editing: CrtE target site 2
Characterizing the repair pattern of CRISPR-Cas9 edited clones by PCR amplification
Sample	Primer and the size of amplicon
	E2-F/E6-R	E3-F/E5-R	E4-F/E4-R	E1-F/E1-R	E7-F/E7-R
	5080 bp	3318 bp	2053 bp	1714 bp	1713 bp
2A2	-	-	-	+	+
2A3	-	-	-	+	+
2A4	-	-	-	+	+
2A5	-	-	-	+	+
2B1	-	-	-	+	+
2B2	-	-	-	+	+
2B3	-	-	-	-	+
2B4	-	-	-	-	+
2B5	-	-	-	-	+
2B6	-	-	-	+	+
2B7	-	-	-	+	+
2C2	-	-	-	-	+
2D1	-	-	-	+	+
2D2	-	-	-	+	+
2E1	-	-	-	-	+
2E2	-	-	-	+	+
2E3	-	-	-	+	+
2E4	-	-	-	-	+
2E5	-	-	-	+	+
2E6	-	-	-	+	+
2E7	-	-	-	-	+
2E8	-	-	-	-	+
2E9	-	-	-	+	+
2E10	-	-	-	+	+
2E11	-	-	-	+	+
2E12	-	-	-	+	+
2E13	-	-	-	-	+
2E14	-	-	-	+	+
2E15	-	-	-	+	+
2E16	-	-	-	-	+
2E17	-	-	-	-	+
2E18	-	-	-	+	+
2E19	-	-	-	-	+
2E20	-	-	-	-	+
2E21	-	-	-	-	+
2E22	-	-	-	-	+
2E23	-	-	-	-	+
2E24	-	-	-	-	+
2E25	-	-	-	-	-
2E26	-	-	-	-	+
2E28	-	-	-	-	+
2E29	-	-	-	+	+
2E30	-	-	-	+	+
2E31	-	-	-	+	+
2E32	-	-	-	+	+
2E33	-	-	-	+	+
2E34	-	-	-	+	+
2E35	-	-	-	+	+
2E36	-	-	-	+	+
2E37	-	-	-	+	+
2E38	-	-	-	+	+
2E40	-	-	-	-	+
2E41	-	-	-	-	+
2E42	-	-	-	+	+
2E43	-	-	-	+	+
2E44	-	-	-	+	+
2E45	-	-	-	-	+
2E46	-	-	-	+	-
2E47	-	-	-	-	+
2E48	-	-	-	+	+
2E49	-	-	-	+	+

### Sheet: CrtE site 7
CRISPR-Cas9 editing: CrtE target site 7
Characterizing the repair pattern of CRISPR-Cas9 edited clones by PCR amplification
Sample	Primer and the size of amplicon
	E2-F/E6-R	E3-F/E5-R	E4-F/E4-R	E1-F/E1-R	E7-F/E7-R
	5080 bp	3318 bp	2053 bp	1714 bp	1713 bp
7A3	-	-	-	+	+
7A4	-	-	-	+	+
7B1	-	-	-	+	+
7C1	-	-	-	+	+
7C2	-	-	-	+	+
7C4	-	-	-	+	+
7C5	-	-	-	+	+
7C6	-	-	-	+	+
7C8	-	-	-	+	+
7C9	-	-	-	+	+
7C10	-	-	-	+	+
7C11	-	-	-	-	+
7C13	-	-	-	-	+
7C15	-	-	-	+	+
7C17	-	-	-	-	+
7C18	-	-	-	+	+
7C24	-	-	-	+	+
7C25	-	-	-	-	+
7C26	-	-	-	+	+
7C27	-	-	-	-	+
7D1	-	-	-	+	-
7D2	-	-	-	-	+
7D3	-	-	-	+	+
7D6	-	-	-	+	+
7D7	-	-	-	-	+
7D10	-	-	-	-	+
7D12	-	-	-	-	+
7D14	-	-	-	+	+
7D15	-	-	-	+	+
7D16	-	-	-	-	+
7D18	-	-	-	-	+
7E3	-	-	-	+	+
7E4	-	-	-	+	+
7E5	-	-	-	+	+
7E6	-	-	-	+	+
7E7	-	-	-	-	+
7E9	-	-	-	+	+
7E10	-	-	-	+	+
7E11	-	-	-	-	+
7E13	-	-	-	+	+
7E16	-	-	-	+	-
7E17	-	-	-	-	+
7E18	-	-	-	+	+
7E22	-	-	-	-	+
7E23	-	-	-	-	+
7E24	-	-	-	-	+
