## Supplementary material for "The cause of on-target point mutations generated by CRISPR-Cas9 treatment in the yeast *Xanthophyllomyces dendrorhous*": Source Data Fig. S3

### Sheet: CrtS Sites-PCR
CRISPR-Cas9 editing: CrtS target sites
Characterizing the repair pattern of CRISPR-Cas9 edited clones by PCR amplification
Sample	Primer and the size of amplicon
	S2-F/S5-R 3072 bp	S3-F/S4-R 2084 bp	S2-F/S2-R 368 bp	S4-F/S5-R 660 bp
Site 1
S1A1	-	-	+	+
S1A2	-	-	+	+
S1A3	-	-	+	+
S1A4	-	-	+	+
Site 2
S2A1	-	-	+	+
	S1-F/S4-R 4386 bp	S2-F/S5-R 3072 bp	S2-F/S2-R 368 bp	S4-F/S5-R 660 bp
Site 3
S3A2	-	-	+	+
S3A3	-	-	+	+
S3A4	-	-	+	+
Site 4
S4A1	-	-	+	+
S4A2	-	-	+	+
S4A4	-	-	+	+
S4A5	-	-	+	+
S4A6	-	-	+	+
S4B1	-	-	+	+
S4B2	-	-	+	+
S4B3	-	-	+	+
S4B4	-	-	+	+
S4C1	-	-	+	+
S4C2	-	-	+	+
S4C3	-	-	+	+
	S1-F/S6-R 6724 bp	S2-F/S5-R 3072 bp	S3-F/S4-R 2084 bp	S5-F/S6-R 1169bp	S2-F/S2-R 368 bp
Site 7
S7A1	+	+	+	+	+
S7A2	-	-	-	-	+
Site 10
S10A2	-	-	+	-	+
